# Multi-Modal Protein Representation Learning with CLASP

**DOI:** 10.1101/2025.08.10.669533

**Authors:** Nicolas Bolouri, Joseph Szymborski, Amin Emad

## Abstract

Effectively integrating data modalities pertaining to proteins’ amino acid sequences, three-dimensional structures, and curated text-based descriptions of their biochemical and functional properties can lead to informative representations capturing different views of proteins. Here, we introduce CLASP, a unified tri-modal framework that combines the strengths of geometric deep learning, natural large language models (LLMs), protein language models (pLMs), and contrastive learning to learn informative protein representations based on their structure, amino acid sequence, and text-based biochemical and functional descriptions. We show that CLASP enables accurate zero-shot classification and retrieval tasks, such as matching a protein structure to its sequence or description, outperforming state-of-the-art baselines. CLASP embeddings also exhibit superior clustering by protein family, and ablation studies confirm that all three modalities contribute synergistically to performance. Our results highlight the power of integrating structural, sequential, and textual signals in a single model, establishing CLASP as a general-purpose embedding framework for protein understanding.
