## Supplementary Table S12 for "Multi-Modal Protein Representation Learning with CLASP"

### Sheet: organism
Annotation	Hypergeometric p-value	BH-adjusted q-value (FDR)
Vibrio vulnificus (strain CMCP6)	0.011158	0.176228
Aspergillus fumigatus (strain ATCC MYA-4609 / CBS 101355 / FGSC A1100 / Af293)	0.0213999	0.176228
Arabidopsis thaliana	0.0308222	0.176228
Rattus norvegicus	0.0419257	0.176228
Acidianus ambivalens	0.0624141	0.176228
Acinetobacter baumannii (strain ATCC 17978 / DSM 105126 / CIP 53.77 / LMG 1025 / NCDC KC755 / 5377)	0.0624141	0.176228
Anemonia sulcata	0.0624141	0.176228
Aspergillus niger (strain ATCC MYA-4892 / CBS 513.88 / FGSC A1513)	0.0624141	0.176228
Avian infectious bronchitis virus (strain Gray)	0.0624141	0.176228
Bacillus phage SP01	0.0624141	0.176228
Blastochloris viridis	0.0624141	0.176228
Clostridium perfringens (strain 13 / Type A)	0.0624141	0.176228
Ectromelia virus (strain Moscow)	0.0624141	0.176228
Human herpesvirus 1 (strain KOS)	0.0624141	0.176228
Human immunodeficiency virus type 1 group M subtype B (isolate LW123)	0.0624141	0.176228
Influenza A virus (strain A/Equine/Suffolk/1989 H3N8)	0.0624141	0.176228
Influenza A virus (strain A/Wisconsin/3523/1988 H1N1)	0.0624141	0.176228
Klebsiella michiganensis (strain ATCC 8724 / DSM 4798 / JCM 20051 / NBRC 3318 / NRRL B-199 / KCTC 1686 / BUCSAV 143 / CCM 1901)	0.0624141	0.176228
Lens culinaris	0.0624141	0.176228
Magallana gigas	0.0624141	0.176228
Photobacterium leiognathi	0.0624141	0.176228
Pseudonocardia thermophila	0.0624141	0.176228
Rhizobium sp. (strain MTP-10005)	0.0624141	0.176228
Satellite panicum mosaic virus	0.0624141	0.176228
Sendai virus (strain Z)	0.0624141	0.176228
Simian immunodeficiency virus agm.grivet (isolate AGM gr-1)	0.0624141	0.176228
Streptococcus agalactiae serotype III (strain NEM316)	0.0624141	0.176228
Streptococcus thermophilus	0.0624141	0.176228
Streptomyces venezuelae (strain ATCC 10712 / CBS 650.69 / DSM 40230 / JCM 4526 / NBRC 13096 / PD 04745)	0.0624141	0.176228
Synechococcus elongatus	0.0624141	0.176228
Thermomonospora curvata (strain ATCC 19995 / DSM 43183 / JCM 3096 / KCTC 9072 / NBRC 15933 / NCIMB 10081 / Henssen B9)	0.0624141	0.176228
Toxoplasma gondii (strain ATCC 50861 / VEG)	0.0624141	0.176228
Vibrio sp. (strain EJY3)	0.0624141	0.176228
Zingiber officinale	0.0624141	0.176228
Oryctolagus cuniculus	0.0853537	0.234113
Saccharolobus solfataricus (strain ATCC 35092 / DSM 1617 / JCM 11322 / P2)	0.104477	0.241897
Bacillus subtilis (strain 168)	0.107991	0.241897
Aldabrachelys gigantea	0.120949	0.241897
Andes orthohantavirus	0.120949	0.241897
Bacteroides phage crAss001	0.120949	0.241897
Bilophila wadsworthia (strain 3_1_6)	0.120949	0.241897
Ectopseudomonas mendocina	0.120949	0.241897
Escherichia phage T7	0.120949	0.241897
Human cytomegalovirus (strain Towne)	0.120949	0.241897
Leiostomus xanthurus	0.120949	0.241897
Medicago truncatula	0.120949	0.241897
Paramecium bursaria Chlorella virus 1	0.120949	0.241897
Solanum tuberosum	0.120949	0.241897
Dictyostelium discoideum	0.125408	0.245698
Chlamydomonas reinhardtii	0.147222	0.282666
Bacteroides thetaiotaomicron (strain ATCC 29148 / DSM 2079 / JCM 5827 / CCUG 10774 / NCTC 10582 / VPI-5482 / E50)	0.175844	0.312612
Felis catus	0.175844	0.312612
Naja atra	0.175844	0.312612
Vibrio cholerae serotype O1 (strain ATCC 39541 / Classical Ogawa 395 / O395)	0.175844	0.312612
Geobacillus stearothermophilus	0.192757	0.33044
Haemophilus influenzae (strain ATCC 51907 / DSM 11121 / KW20 / Rd)	0.192757	0.33044
Cavia porcellus	0.227325	0.357758
Human herpesvirus 1 (strain 17)	0.227325	0.357758
Legionella pneumophila subsp. pneumophila (strain Philadelphia 1 / ATCC 33152 / DSM 7513)	0.227325	0.357758
Nitratidesulfovibrio vulgaris (strain ATCC 29579 / DSM 644 / CCUG 34227 / NCIMB 8303 / VKM B-1760 / Hildenborough)	0.227325	0.357758
Rhodnius prolixus	0.227325	0.357758
Salmonella typhimurium (strain LT2 / SGSC1412 / ATCC 700720)	0.235666	0.359683
Synechocystis sp. (strain ATCC 27184 / PCC 6803 / Kazusa)	0.239789	0.359683
Thermosynechococcus vestitus (strain NIES-2133 / IAM M-273 / BP-1)	0.239789	0.359683
Deinococcus radiodurans (strain ATCC 13939 / DSM 20539 / JCM 16871 / CCUG 27074 / LMG 4051 / NBRC 15346 / NCIMB 9279 / VKM B-1422 / R1)	0.275604	0.38345
Euplotes raikovi	0.275604	0.38345
Geobacillus kaustophilus (strain HTA426)	0.275604	0.38345
Synechococcus elongatus (strain ATCC 33912 / PCC 7942 / FACHB-805)	0.275604	0.38345
Vibrio cholerae serotype O1 (strain ATCC 39315 / El Tor Inaba N16961)	0.275604	0.38345
Saccharomyces cerevisiae (strain ATCC 204508 / S288c)	0.303044	0.415603
Aquifex aeolicus (strain VF5)	0.310969	0.420465
Equus caballus	0.320879	0.421978
Glycine max	0.320879	0.421978
Human cytomegalovirus (strain AD169)	0.363336	0.471355
Helicobacter pylori (strain ATCC 700392 / 26695)	0.403149	0.509241
Yersinia pestis	0.403149	0.509241
Neurospora crassa (strain ATCC 24698 / 74-OR23-1A / CBS 708.71 / DSM 1257 / FGSC 987)	0.440483	0.542133
Tetrahymena thermophila (strain SB210)	0.440483	0.542133
Thermus thermophilus (strain ATCC 27634 / DSM 579 / HB8)	0.447346	0.54361
Homo sapiens	0.45402	0.544823
Caenorhabditis elegans	0.468663	0.555452
Drosophila melanogaster	0.492766	0.567425
Escherichia coli	0.508319	0.567425
Shigella flexneri	0.508319	0.567425
Staphylococcus aureus (strain NCTC 8325 / PS 47)	0.508319	0.567425
Xenopus laevis	0.508319	0.567425
Mycobacterium tuberculosis (strain ATCC 25618 / H37Rv)	0.560692	0.618695
Candida albicans (strain SC5314 / ATCC MYA-2876)	0.567961	0.619594
Archaeoglobus fulgidus (strain ATCC 49558 / DSM 4304 / JCM 9628 / NBRC 100126 / VC-16)	0.595023	0.634692
Pyrococcus furiosus (strain ATCC 43587 / DSM 3638 / JCM 8422 / Vc1)	0.595023	0.634692
Thermotoga maritima (strain ATCC 43589 / DSM 3109 / JCM 10099 / NBRC 100826 / MSB8)	0.644188	0.679583
Escherichia coli (strain K12)	0.745966	0.778399
Sus scrofa	0.801445	0.827298
Bos taurus	0.873965	0.89256
Mus musculus	0.883936	0.893241
Schizosaccharomyces pombe (strain 972 / ATCC 24843)	0.929873	0.929873

### Sheet: keywords
Annotation	Hypergeometric p-value	BH-adjusted q-value (FDR)
Extracellular matrix	0.00301673	0.589308
Inhibition of host chemokines by virus	0.00387942	0.589308
Nonsense-mediated mRNA decay	0.011158	0.589308
Two-component regulatory system	0.011678	0.589308
Transducer	0.0125463	0.589308
Cleavage on pair of basic residues	0.0138899	0.589308
Peroxisome	0.0144875	0.589308
G-protein coupled receptor	0.0157364	0.589308
Flagellar rotation	0.0207535	0.589308
Cholesterol biosynthesis	0.0213999	0.589308
Steroid biosynthesis	0.0213999	0.589308
Sterol biosynthesis	0.0213999	0.589308
Glycoprotein	0.0219513	0.589308
Receptor	0.0320201	0.690665
Cholesterol metabolism	0.03421	0.690665
Sterol metabolism	0.03421	0.690665
Leucine-rich repeat	0.0346905	0.690665
Viral nucleoprotein	0.0356217	0.690665
Glycosyltransferase	0.0439272	0.744593
Organic radical	0.0492307	0.744593
Bacterial host gene expression shutoff by virus	0.0624141	0.744593
Bacterial host transcription shutoff by virus	0.0624141	0.744593
DNA replication inhibitor	0.0624141	0.744593
Ehlers-Danlos syndrome	0.0624141	0.744593
Inhibition of host TAP by virus	0.0624141	0.744593
Karyogamy	0.0624141	0.744593
Nodulation	0.0624141	0.744593
Plastid inner membrane	0.0624141	0.744593
Sulfate transport	0.0624141	0.744593
Chlorophyll biosynthesis	0.0661386	0.744593
Iron storage	0.0661386	0.744593
Cytoplasmic vesicle	0.0716207	0.754951
Reference proteome	0.0717067	0.754951
Growth factor	0.0735483	0.754951
Steroid metabolism	0.0846418	0.807495
Cell adhesion	0.0890233	0.807495
Chemotaxis	0.0932885	0.807495
Fimbrium	0.104477	0.807495
Vasoactive	0.104477	0.807495
Protein biosynthesis	0.109143	0.807495
Mitochondrion outer membrane	0.111152	0.807495
Motor protein	0.113543	0.807495
Transmembrane helix	0.11794	0.807495
Amyloplast	0.120949	0.807495
Inhibition of host adaptive immune response by virus	0.120949	0.807495
Jasmonic acid signaling pathway	0.120949	0.807495
Lipid biosynthesis	0.12504	0.807495
Muscle protein	0.12504	0.807495
Cataract	0.125408	0.807495
Mitogen	0.125408	0.807495
Sulfation	0.125408	0.807495
Myristate	0.135553	0.807495
DNA repair	0.136831	0.807495
Allosteric enzyme	0.139516	0.807495
Autophagy	0.139516	0.807495
Glycolysis	0.147162	0.807495
ADP-ribosylation	0.147222	0.807495
Sporulation	0.147222	0.807495
Lyase	0.150086	0.807495
Hydrogen ion transport	0.159141	0.807495
Capsid protein	0.159636	0.807495
Carbohydrate metabolism	0.15981	0.807495
Transmembrane	0.162855	0.807495
Actin capping	0.169728	0.807495
Myosin	0.170011	0.807495
Blood coagulation cascade inhibiting toxin	0.175844	0.807495
Cone-rod dystrophy	0.175844	0.807495
Endorphin	0.175844	0.807495
Hypersensitive response	0.175844	0.807495
Luminescence	0.175844	0.807495
Oogenesis	0.175844	0.807495
Opioid peptide	0.175844	0.807495
Oxidation	0.175844	0.807495
Photoprotein	0.175844	0.807495
Tight junction	0.175844	0.807495
Viral genome ejection through host cell envelope	0.175844	0.807495
DNA damage	0.181073	0.820705
Activator	0.183795	0.822365
Transit peptide	0.19212	0.825545
Bacterial flagellum biogenesis	0.227325	0.825545
Bacterial flagellum protein export	0.227325	0.825545
Charcot-Marie-Tooth disease	0.227325	0.825545
Cobalamin biosynthesis	0.227325	0.825545
Congenital disorder of glycosylation	0.227325	0.825545
Ethylene signaling pathway	0.227325	0.825545
Glycogen storage disease	0.227325	0.825545
Hormone	0.227325	0.825545
Initiation factor	0.227325	0.825545
Intron homing	0.227325	0.825545
Methionine biosynthesis	0.227325	0.825545
Neuropeptide	0.227325	0.825545
Premature ovarian failure	0.227325	0.825545
Pyruvate	0.227325	0.825545
Thiol protease inhibitor	0.227325	0.825545
Tricarboxylic acid cycle	0.227325	0.825545
Vasodilator	0.227325	0.825545
Repeat	0.22945	0.825545
Host Golgi apparatus	0.235666	0.836863
SH3 domain	0.237393	0.836863
Translation regulation	0.239789	0.836863
Allergen	0.252751	0.872178
CF(0)	0.263537	0.872178
Sensory transduction	0.263537	0.872178
RNA-binding	0.265704	0.872178
Bacterial flagellum	0.275604	0.872178
Bromodomain	0.275604	0.872178
Encapsulin nanocompartment	0.275604	0.872178
Pharmaceutical	0.275604	0.872178
Phytochrome signaling pathway	0.275604	0.872178
Purine metabolism	0.275604	0.872178
Viral immunoevasion	0.279464	0.872178
Monooxygenase	0.287295	0.872178
Plant defense	0.287295	0.872178
Serine protease	0.287295	0.872178
Translocation	0.287394	0.872178
Host cell membrane	0.303225	0.884898
Elongation factor	0.310969	0.884898
Signal	0.317055	0.884898
Repressor	0.319208	0.884898
EGF-like domain	0.320879	0.884898
Phagocytosis	0.320879	0.884898
Pheromone	0.320879	0.884898
Phosphopantetheine	0.320879	0.884898
Xylan degradation	0.320879	0.884898
Endonuclease	0.322596	0.884898
Protein transport	0.32395	0.884898
DNA-binding	0.32538	0.884898
Alternative initiation	0.334477	0.884898
Ribosomal frameshifting	0.334477	0.884898
Viral budding	0.334477	0.884898
Viral budding via the host ESCRT complexes	0.334477	0.884898
Isopeptide bond	0.336513	0.884898
Alternative splicing	0.337225	0.884898
Host-virus interaction	0.350216	0.899321
Cell membrane	0.356562	0.899321
Lipid metabolism	0.359737	0.899321
Aminopeptidase	0.363336	0.899321
Neuropathy	0.363336	0.899321
Photoreceptor protein	0.363336	0.899321
Symport	0.363336	0.899321
Vision	0.363336	0.899321
mRNA splicing	0.374824	0.921223
Transcription regulation	0.378658	0.924137
Aspartyl protease	0.403149	0.936048
Guanine-nucleotide releasing factor	0.403149	0.936048
Lipid droplet	0.403149	0.936048
Retinitis pigmentosa	0.403149	0.936048
SH3-binding	0.403149	0.936048
Fatty acid metabolism	0.403339	0.936048
Helical capsid protein	0.403339	0.936048
Oxygen transport	0.405453	0.936048
Proteomics identification	0.417424	0.936048
ATP synthesis	0.42556	0.936048
Host endosome	0.42556	0.936048
Spliceosome	0.42556	0.936048
WD repeat	0.426444	0.936048
Direct protein sequencing	0.436905	0.936048
Amino-acid transport	0.440483	0.936048
Phospholipid biosynthesis	0.440483	0.936048
Serine esterase	0.440483	0.936048
Host membrane	0.444464	0.936048
Neurodegeneration	0.447346	0.936048
Stress response	0.452444	0.936048
Methyltransferase	0.460035	0.936048
Methylation	0.46954	0.936048
Aminoacyl-tRNA synthetase	0.475492	0.936048
FMN	0.475492	0.936048
Fertilization	0.475492	0.936048
Phospholipid metabolism	0.475492	0.936048
SH2 domain	0.475492	0.936048
Plasmid	0.476518	0.936048
S-adenosyl-L-methionine	0.476518	0.936048
Transcription	0.478902	0.936048
Magnesium	0.485163	0.936048
Reaction center	0.489485	0.936048
Coiled coil	0.490084	0.936048
Pyridoxal phosphate	0.492766	0.936048
Virion	0.496948	0.936048
Heme	0.505843	0.936048
Synapse	0.507879	0.936048
Defensin	0.508319	0.936048
Glycogen metabolism	0.508319	0.936048
Nickel	0.508319	0.936048
Platelet aggregation inhibiting toxin	0.508319	0.936048
Thick filament	0.508319	0.936048
Antibiotic	0.50979	0.936048
Flagellum	0.50979	0.936048
Lipid-binding	0.524496	0.936048
DNA recombination	0.529562	0.936048
Protease inhibitor	0.529562	0.936048
tRNA processing	0.529562	0.936048
Ribonucleoprotein	0.531977	0.936048
Translocase	0.534654	0.936048
Disulfide bond	0.535984	0.936048
Lipoprotein	0.538787	0.936048
Zinc-finger	0.538787	0.936048
Bacteriochlorophyll	0.5391	0.936048
Cardiomyopathy	0.5391	0.936048
Cobalt	0.5391	0.936048
Potassium channel	0.5391	0.936048
Proteasome	0.5391	0.936048
Host cytoplasm	0.542774	0.937763
Secreted	0.547815	0.941811
Ubl conjugation	0.55309	0.942466
Helicase	0.56746	0.942466
Viral release from host cell	0.56746	0.942466
Early protein	0.567961	0.942466
Glutamine amidotransferase	0.567961	0.942466
Glycosidase	0.569979	0.942466
Ion transport	0.57513	0.942466
DNA replication	0.584535	0.942466
Chaperone	0.585929	0.942466
Iron transport	0.595023	0.942466
Protein phosphatase	0.595023	0.942466
Pyrimidine biosynthesis	0.595023	0.942466
Sodium transport	0.595023	0.942466
Tyrosine-protein kinase	0.595023	0.942466
tRNA-binding	0.595023	0.942466
Nucleotide-binding	0.601702	0.942466
Chloroplast	0.610082	0.942466
Antimicrobial	0.620097	0.942466
Signal-anchor	0.620097	0.942466
Plastid	0.620736	0.942466
Palmitate	0.630321	0.942466
Photosynthesis	0.630426	0.942466
Cell inner membrane	0.631217	0.942466
Metal-binding	0.632866	0.942466
Nuclease	0.633802	0.942466
mRNA processing	0.633802	0.942466
GTP-binding	0.639558	0.942466
Developmental protein	0.641522	0.942466
Hemostasis impairing toxin	0.644188	0.942466
Spermatogenesis	0.644188	0.942466
Viral penetration into host nucleus	0.644188	0.942466
Voltage-gated channel	0.644188	0.942466
Membrane	0.65022	0.942466
Serine/threonine-protein kinase	0.652493	0.942466
Acetylation	0.655961	0.942466
Aminotransferase	0.666494	0.942466
GPI-anchor	0.666494	0.942466
Lectin	0.666494	0.942466
TPR repeat	0.666494	0.942466
Vacuole	0.666494	0.942466
Ribosomal protein	0.670263	0.942466
Mitochondrion	0.677001	0.942466
Iron	0.684247	0.942466
Protease	0.684967	0.942466
Cilium biogenesis/degradation	0.687407	0.942466
GTPase activation	0.687407	0.942466
Kinetochore	0.687407	0.942466
Potassium transport	0.687407	0.942466
Chromosome	0.688438	0.942466
Transport	0.690478	0.942466
ATP-binding	0.694614	0.942466
Periplasm	0.700901	0.942466
4Fe-4S	0.707014	0.942466
Alternative promoter usage	0.707014	0.942466
Antiviral defense	0.707014	0.942466
Cell wall	0.707014	0.942466
Cytokine	0.707014	0.942466
Redox-active center	0.707014	0.942466
Host nucleus	0.71835	0.942466
Aromatic hydrocarbons catabolism	0.725397	0.942466
Decarboxylase	0.725397	0.942466
Epilepsy	0.725397	0.942466
Neurogenesis	0.725397	0.942466
Serine protease inhibitor	0.725397	0.942466
Disease variant	0.73435	0.942466
Cell projection	0.735176	0.942466
Cilium	0.736202	0.942466
AIDS	0.742631	0.942466
Late protein	0.742631	0.942466
Photosystem I	0.742631	0.942466
Sodium	0.742631	0.942466
Tumor suppressor	0.742631	0.942466
Virulence	0.746106	0.943446
Thylakoid	0.758635	0.954428
Chlorophyll	0.771279	0.954428
Endoplasmic reticulum	0.773833	0.954428
Host gene expression shutoff by virus	0.773934	0.954428
Polysaccharide degradation	0.773934	0.954428
Potassium	0.773934	0.954428
S-nitrosylation	0.773934	0.954428
Ligase	0.782091	0.960178
Biological rhythms	0.788134	0.960178
Lipid degradation	0.788134	0.960178
Cytoplasm	0.79014	0.960178
Cell junction	0.792353	0.960178
Acyltransferase	0.801445	0.964497
Inhibition of host RLR pathway by virus	0.801445	0.964497
rRNA-binding	0.809918	0.965597
Centromere	0.813923	0.965597
Microtubule	0.813923	0.965597
Actin-binding	0.815379	0.965597
Chromophore	0.822999	0.965597
Virus entry into host cell	0.823668	0.965597
Golgi apparatus	0.837439	0.965597
Flavoprotein	0.837723	0.965597
Kinase	0.84223	0.965597
Calcium	0.843387	0.965597
Differentiation	0.84565	0.965597
Immunoglobulin domain	0.84565	0.965597
Photosystem II	0.84565	0.965597
Transferase	0.846627	0.965597
Adaptive immunity	0.846864	0.965597
Endosome	0.853225	0.965597
Cell wall biogenesis/degradation	0.856499	0.965597
Zinc	0.857134	0.965597
Intellectual disability	0.86046	0.965597
Viral envelope protein	0.86046	0.965597
Viral penetration into host cytoplasm	0.86046	0.965597
Inflammatory response	0.86553	0.968173
Hydrolase	0.872038	0.971415
Thiol protease	0.873995	0.971415
Nucleotide metabolism	0.881929	0.973123
Toxin	0.885501	0.973123
Calmodulin-binding	0.889366	0.973123
Clathrin- and caveolin-independent endocytosis of virus by host	0.889366	0.973123
Hemagglutinin	0.896336	0.973123
Iron-sulfur	0.896336	0.973123
Viral attachment to host cell	0.902643	0.973123
Amino-acid biosynthesis	0.902869	0.973123
Zymogen	0.902869	0.973123
Phosphoprotein	0.904517	0.973123
Ion channel	0.907597	0.973123
Inhibition of host innate immune response by virus	0.908992	0.973123
Clathrin-mediated endocytosis of virus by host	0.914731	0.973296
Metalloprotease	0.914731	0.973296
Immunity	0.920508	0.975466
Virus endocytosis by host	0.925149	0.975466
NADP	0.925155	0.975466
Apoptosis	0.9343	0.976469
3D-structure	0.937586	0.976469
FAD	0.938448	0.976469
Isomerase	0.945716	0.976469
Chromatin regulator	0.945979	0.976469
Fusion of virus membrane with host endosomal membrane	0.949393	0.976469
Cell cycle	0.9505	0.976469
Nucleus	0.95086	0.976469
Cell division	0.951287	0.976469
Oxidoreductase	0.96274	0.983217
Fusion of virus membrane with host membrane	0.963497	0.983217
Innate immunity	0.970001	0.986969
NAD	0.977518	0.991726
Cytoskeleton	0.981831	0.993214
Manganese	0.990165	0.996446
Ubl conjugation pathway	0.992923	0.996446
Nucleotidyltransferase	0.995235	0.996446
Electron transport	0.996446	0.996446

### Sheet: function
Annotation	Hypergeometric p-value	BH-adjusted q-value (FDR)
Catalyzes the phosphorylation of mevalonate to mevalonate 5-phosphate, a key step in isoprenoid and	0.00373885	0.106979
Component of the FACT complex, a general chromatin factor that acts to reorganize nucleosomes. The F	0.0206578	0.106979
Cadherins are calcium-dependent cell adhesion proteins. They preferentially interact with themselves	0.0410971	0.106979
Accessory component of the STT3B-containing form of the N-oligosaccharyl transferase (OST) complex w	0.0612846	0.106979
Acts as a component of the CCR4-NOT core complex, which in the nucleus seems to be a general transcr	0.0612846	0.106979
Acts as a response regulator to control chemotaxis (PubMed:16321945, PubMed:24066084). Involved in t	0.0612846	0.106979
Acts as a semaphorin-like protein and binds to host plexin C1 receptor. May alter the movement of pl	0.0612846	0.106979
Acts as an inhibitor of bacterial RNA polymerase by interacting with RpoC subunit and thus preventin	0.0612846	0.106979
Adds a GMP to the 5'-end of tRNA(His) after transcription and RNase P cleavage. This step is essenti	0.0612846	0.106979
Appears to mediate interactions between cells and the extracellular matrix. Substrate-adhesion molec	0.0612846	0.106979
Aquaglyceroporins form homotetrameric transmembrane channels, with each monomer independently mediat	0.0612846	0.106979
Binds single-stranded (ss)DNA (PubMed:10491108, PubMed:20724443, PubMed:24387047). At low concentrat	0.0612846	0.106979
Binds to a great number of different CC-chemokines including CCL5/RANTES, CCL2/MCP-1, CCL3/MIP-1-alp	0.0612846	0.106979
Carboxylic acid reductase that shows a broad range of substrate specificity towards aromatic acids,	0.0612846	0.106979
Catalyzes the hydrolysis of esters (PubMed:30951551). In vitro, prefers short chain alkanoate ester	0.0612846	0.106979
Catalyzes the last two methylation reactions in the synthesis of phosphocholine, by converting phosp	0.0612846	0.106979
Catalyzes the simultaneous oxidation and reduction of elemental sulfur in the presence of oxygen, wi	0.0612846	0.106979
Catalyzes the transamination between an unstable intermediate ((S)-ureidoglycine) and the end produc	0.0612846	0.106979
Catalyzes the transfer of sulfur from 3-mercaptopyruvate to a thiol-containing acceptor to form an i	0.0612846	0.106979
Chemotactic response regulator protein that modulates the rotation direction of bacterial flagellar	0.0612846	0.106979
Chromatin reader that recognizes dual histone modifications such as histone H3.1 dimethylated at 'Ly	0.0612846	0.106979
Component of the 26S proteasome, a multiprotein complex involved in the ATP-dependent degradation of	0.0612846	0.106979
Component of the DREAM complex, a multiprotein complex that can both act as a transcription activato	0.0612846	0.106979
Component of the intraflagellar transport (IFT) complex B. Forms a subcomplex within the IFT complex	0.0612846	0.106979
Component of the small ribosomal subunit (PubMed:23873042, PubMed:25601755, PubMed:26245381, PubMed:	0.0612846	0.106979
Component of the toluene-4-monooxygenase multicomponent enzyme system which catalyzes the O2- and NA	0.0612846	0.106979
Controls the expression of the cellular protein quality control genes clpC, clpE and clpP, as well a	0.0612846	0.106979
Cysteine proteinase with a specific activity toward peptides with a proline residue at the P2 positi	0.0612846	0.106979
DNA-dependent ATPase component of the Fanconi anemia (FA) core complex (PubMed:16116422). Required f	0.0612846	0.106979
Dual chitinase/transglycosylase that plays a role in cell wall architecture (PubMed:30971696). Chiti	0.0612846	0.106979
During nodulation, plays a central role in nodule organogenesis (PubMed:22874912). Involved in the p	0.0612846	0.106979
Essential for retina photoreceptor outer segment disk morphogenesis, may also play a role with ROM1	0.0612846	0.106979
Essential peptidyl-tRNA hydrolase component of the mitochondrial large ribosomal subunit (PubMed:201	0.0612846	0.106979
Exhibits strong inhibition toward Streptomyces griseus protease B (SGPB) (AC P00777)	0.0612846	0.106979
Exopeptidase that catalyzes the hydrolytic cleavage of multi-L-arginyl-poly-L-aspartic acid (cyanoph	0.0612846	0.106979
Fimbriae (also called pili), polar filaments radiating from the surface of the bacterium to a length	0.0612846	0.106979
Fusion of the shell and cargo protein of a type 1 encapsulin nanocompartment (PubMed:17397865). The	0.0612846	0.106979
Guanine nucleotide exchange factor (GEF) regulating homeostasis of late endocytic pathway, including	0.0612846	0.106979
Has a role in mitochondrial fission. Has a role in outer membrane fission but not matrix separation.	0.0612846	0.106979
Hemoglobin-like protein that exhibits an unusual concentration-independent binding of O(2) and CO. M	0.0612846	0.106979
Heterotrimeric G protein-coupled receptor for endocannabinoid 2-arachidonoylglycerol mediating inhib	0.0612846	0.106979
Hormone induced following exercise or cold exposure that promotes energy expenditure. Induced either	0.0612846	0.106979
Host-defense peptide that has antimicrobial activity (PubMed:7927786). Exhibits activity against Gra	0.0612846	0.106979
Inhibits DNA replication initiation during sporulation, preventing overinitiation and thus enforcing	0.0612846	0.106979
Involved in DNA double-strand break (DSB) repair (PubMed:22135300). Probably acts with NurA to stimu	0.0612846	0.106979
Involved in DNA replication and the cellular response to DNA damage. May participate in DNA replicat	0.0612846	0.106979
Involved in an anaerobic respiration pathway that converts the sulfonate isethionate (2-hydroxyethan	0.0612846	0.106979
Involved in an anaerobic respiration pathway that converts the sulfonate taurine (2-aminoethanesulfo	0.0612846	0.106979
Involved in cell division and chromosome segregation	0.0612846	0.106979
Involved in cell division and chromosome segregation (PubMed:24065632). Plays a central role in the	0.0612846	0.106979
Involved in nonsense-mediated decay (NMD) of mRNAs containing premature stop codons by associating w	0.0612846	0.106979
Involved in photosystem II (PSII) assembly and/or repair, probably in conversion of late PSII assemb	0.0612846	0.106979
Involved in protein precursor import into chloroplasts. Part of the motor complex consisting of a co	0.0612846	0.106979
Involved in the first committed step in the biosynthesis of amino-sugar-nucleotides. Catalyzes the h	0.0612846	0.106979
Involved in the gamma-resorcylate (2,6-dihydroxybenzoate) catabolism (PubMed:15466039). Catalyzes th	0.0612846	0.106979
Involved in the maturation of [NiFe] hydrogenases. Along with HypF, it catalyzes the synthesis of th	0.0612846	0.106979
It is involved in synaptogenesis and promotes excitatory synapse differentiation (PubMed:27273464, P	0.0612846	0.106979
Large subunit of the diol dehydratase-reactivating factor (DDR), which reactivates suicidally inhibi	0.0612846	0.106979
Maternal RNA-binding protein that is required for germ cells proliferation and self-renewal. Acts by	0.0612846	0.106979
May act during starch breakdown to convert small oligosaccharides into larger molecules upon which s	0.0612846	0.106979
May be involved in spermatogenesis	0.0612846	0.106979
May play a role in fatty acid biosynthesis and insulin sensitivity	0.0612846	0.106979
May play a role in host cell invasion	0.0612846	0.106979
May play a role in protein trafficking. May act as a linker molecule between the submembranous matri	0.0612846	0.106979
May play a role in the formation and regulation of the tight junction (TJ) paracellular permeability	0.0612846	0.106979
Membrane-associated protein kinase that phosphorylates on serine and threonine residues. In vitro su	0.0612846	0.106979
Molecular chaperone; assists the folding of proteins upon ATP hydrolysis. Known to play a role, in v	0.0612846	0.106979
NHase catalyzes the hydration of various nitrile compounds to the corresponding amides	0.0612846	0.106979
Negative regulator of sigma-B activity. Phosphorylates and inactivates its specific antagonist prote	0.0612846	0.106979
Non-catalytic component of a structure-specific DNA repair endonuclease responsible for the 5'-incis	0.0612846	0.106979
Nuclear receptor that exhibits a ligand-dependent transcriptional activation activity (PubMed:194815	0.0612846	0.106979
O-methyltransferase that specifically monomethylates 5'-monophosphate of cytoplasmic histidyl tRNA (	0.0612846	0.106979
Part of pre- and post-splicing multiprotein mRNP complexes. Auxiliary component of the splicing-depe	0.0612846	0.106979
Part of the ABC transporter complex GltIJKL involved in glutamate and aspartate uptake. Binds to bot	0.0612846	0.106979
Part of the ESX specialized secretion system, which exports proteins from the cell including EsxA (E	0.0612846	0.106979
Phosphorylates the sporulation-regulatory proteins spo0A and spo0F. It also autophosphorylates in th	0.0612846	0.106979
Plays a role in constitutive metalloproteinase (MMP) secretion from the trans Golgi network (PubMed:	0.0612846	0.106979
Plays a role in the inhibition of host immune response. Binds specifically to transporters associate	0.0612846	0.106979
Probable catalytic subunit of a protein translocase for flagellum-specific export, or a proton trans	0.0612846	0.106979
Probable core polymerisation component of the endosomal sorting required for transport (ESCRT) III c	0.0612846	0.106979
Probable lipase required downstream of MPK4 for accumulation of the plant defense-potentiating molec	0.0612846	0.106979
Probably plays an important role in intracellular peptide degradation	0.0612846	0.106979
Protects DNA from oxidative damage by sequestering intracellular Fe(2+) ion and storing it in the fo	0.0612846	0.106979
Protein that is stored in high quantity in the viral capsid and may play a role during ejection	0.0612846	0.106979
Putative virulence factor which is likely to act on connective tissue during gas gangrene	0.0612846	0.106979
Receptor for TNFSF13/APRIL and TNFSF13B/TALL1/BAFF/BLYS that binds both ligands with similar high af	0.0612846	0.106979
Receptor for a C-C type chemokine. Binds to a great number of different CC-chemokines including CCL5	0.0612846	0.106979
Receptor for lutropin-choriogonadotropic hormone (PubMed:11847099). The activity of this receptor is	0.0612846	0.106979
Receptor for motilin	0.0612846	0.106979
Receptor for oxytocin. The activity of this receptor is mediated by G proteins which activate a phos	0.0612846	0.106979
Receptor for the chemotactic and inflammatory peptide anaphylatoxin C5a. The ligand interacts with a	0.0612846	0.106979
Recognizes and binds polyubiquitin chains (PubMed:11584278, PubMed:16138082). Acts as a linker betwe	0.0612846	0.106979
Regulator of RNA-directed DNA methylation (RdDM). Binds to single-stranded methyl DNA. Involved in t	0.0612846	0.106979
Repressor for the trePA operon. It is able to bind trehalose-6-phosphate	0.0612846	0.106979
Required for cell migration and engulfment of cell corpses but not for programmed cell death/apoptos	0.0612846	0.106979
Required for karyogamy during female gametophyte development, when the two polar nuclei fuse to form	0.0612846	0.106979
Required for pre-mRNA splicing as component of the activated spliceosome (PubMed:28076346, PubMed:28	0.0612846	0.106979
Required for protein export, interacts with the SecYEG preprotein conducting channel. SecA has a cen	0.0612846	0.106979
S-adenosyl-L-methionine-dependent methyltransferase responsible for the addition of the methyl group	0.0612846	0.106979
Sensor of cytosolic DNA from bacteria and viruses that promotes autophagy (By similarity). Binds c-d	0.0612846	0.106979
Serine protease that cleaves extracellular substrates, and contributes to the proteolytic processing	0.0612846	0.106979
Serine/threonine kinase involved in spliceosomal assembly as well as mitosis and signaling regulatio	0.0612846	0.106979
Shows trans-enoyl-CoA hydratase/3-hydroxyacyl-CoA dehydratase activity. In vitro, can hydrate (2E)-b	0.0612846	0.106979
Snake venom zinc metalloproteinase that cleaves the membrane-bound precursor of TNF-alpha (TNF) into	0.0612846	0.106979
Sodium:sulfate symporter that mediates sulfate reabsorption in the kidney and small intestine (PubMe	0.0612846	0.106979
Substrate recognition component of the SCF (SKP1-CUL1-F-box protein)-type E3 ubiquitin ligase comple	0.0612846	0.106979
TAFs are components of the transcription factor IID (TFIID) complex that is essential for mediating	0.0612846	0.106979
Transcription activator, when associated with BHLH2/EGL3/MYC146 or BHLH12/MYC1. Involved in epiderma	0.0612846	0.106979
Transcription repressor that represses many genes including ureABC and tnrA, during nitrogen excess	0.0612846	0.106979
Transforming growth factor beta-3 proprotein: Precursor of the Latency-associated peptide (LAP) and	0.0612846	0.106979
Tubulin-folding protein involved in the control of the alpha-/beta-tubulin monomer balance. Function	0.0612846	0.106979
Tyrosine-protein phosphatase which dephosphorylates CTNNB1. Regulates CTNNB1 function both in cell a	0.0612846	0.106979
Ubiquitin Exists either covalently attached to another protein, or free (unanchored). When covalentl	0.0612846	0.106979
Zinc transporter (PubMed:12142406). Acts as a Zn(2+):proton symporter, which likely mediates zinc io	0.0612846	0.106979
A structure-specific endonuclease that resolves Holliday junction (HJ) intermediates during genetic	0.11883	0.160866
Bifunctional enzyme that catalyzes the enolization of 2,3-diketo-5-methylthiopentyl-1-phosphate (DK-	0.11883	0.160866
Catalyzes the attachment of alanine to tRNA(Ala) in a two-step reaction: alanine is first activated	0.11883	0.160866
Cell adhesion, ankyrin-binding protein which may be involved in neurite extension, axonal guidance,	0.11883	0.160866
Component of the general transcription and DNA repair factor IIH (TFIIH) core complex, which is invo	0.11883	0.160866
Component of the zona pellucida, an extracellular matrix surrounding oocytes which mediates sperm bi	0.11883	0.160866
Cooperates with PTBP1 to modulate regulated alternative splicing events. Promotes exon skipping. Coo	0.11883	0.160866
DNA-binding protein that regulates the transcription of several genes and is involved in heart devel	0.11883	0.160866
Encapsidates the genome protecting it from nucleases (Probable). The encapsidated genomic RNA is ter	0.11883	0.160866
Endo-1,4-beta-xylanase involved in the hydrolysis of xylan, a major structural heterogeneous polysac	0.11883	0.160866
Flagellin is the subunit protein which polymerizes to form the filaments of bacterial flagella	0.11883	0.160866
Functions in the early steps of protein synthesis of a small number of specific mRNAs. Acts by direc	0.11883	0.160866
Heme-based protein that deliver nitric oxide gas (NO) to the victim while feeding, resulting in vaso	0.11883	0.160866
Involved in chlorophyll biosynthesis; introduces a magnesium ion into protoporphyrin IX to yield Mg-	0.11883	0.160866
Involved in the degradation of 3,6-anhydro-L-galactose, which is the major monomeric sugar of red ma	0.11883	0.160866
Involved in the transmission of sensory signals from the chemoreceptors to the flagellar motors. In	0.11883	0.160866
Involved in transcriptional activation. Component of the SWI/SNF complex, an ATP-dependent chromatin	0.11883	0.160866
LIF has the capacity to induce terminal differentiation in leukemic cells. Its activities include th	0.11883	0.160866
Light-emitting reaction in luminous bacteria. The specific role of the beta subunit is unknown, but	0.11883	0.160866
Matrix protein p17 targets Gag and Gag-Pol polyproteins to the plasma membrane via a multipartite me	0.11883	0.160866
Necessary for the secretion of IPA invasins	0.11883	0.160866
Neuropeptide that competes with and mimic the effects of opiate drugs. They play a role in a number	0.11883	0.160866
Neurotensin may play an endocrine or paracrine role in the regulation of fat metabolism. It causes c	0.11883	0.160866
Non-regulatory myosin light chain required for proper formation and/or maintenance of myofibers, and	0.11883	0.160866
One of the minor capsid proteins that constitute a network internal to the major capsid proteins and	0.11883	0.160866
P-II indirectly controls the transcription of the GS gene (glnA). P-II prevents NR-II-catalyzed conv	0.11883	0.160866
Part of the endoplasmic reticulum membrane protein complex (EMC) that enables the energy-independent	0.11883	0.160866
Processive microtubule plus-end directed motor protein involved in neuronal axon guidance. Is recrui	0.11883	0.160866
Required for vesicle fusion with the plasma membrane	0.11883	0.160866
Specifically cleaves heparan sulfate-rich regions of acidic polysaccharides. Does not act on N,O-des	0.11883	0.160866
Specifically inhibits the cysteine protease staphopain B (SspB) by blocking the active site of the e	0.11883	0.160866
The beta subunit of voltage-dependent calcium channels contributes to the function of the calcium ch	0.11883	0.160866
Transforming growth factor beta-1 proprotein: Precursor of the Latency-associated peptide (LAP) and	0.11883	0.160866
ATPase component of the type III secretion system (T3SS), also called injectisome, which is used to	0.172864	0.208485
Accessory subunit of the proton-transporting vacuolar (V)-ATPase protein pump, which is required for	0.172864	0.208485
Allosteric enzyme that catalyzes the rate-limiting step in glycogen catabolism, the phosphorolytic c	0.172864	0.208485
Calcium-regulated, actin-modulating protein that binds to the plus (or barbed) ends of actin monomer	0.172864	0.208485
Catalyzes the second step of the reductive pyrimidine degradation, the reversible hydrolytic ring op	0.172864	0.208485
Catalyzes the synthesis of alpha-ribazole-5'-phosphate from nicotinate mononucleotide (NAMN) and 5,6	0.172864	0.208485
Component of the PEX13-PEX14 docking complex, a translocon channel that specifically mediates the im	0.172864	0.208485
Component of the dark-operative protochlorophyllide reductase (DPOR) that uses Mg-ATP and reduced fe	0.172864	0.208485
Component of the large ribosomal subunit (PubMed:12962325, PubMed:23636399, PubMed:32669547). The ri	0.172864	0.208485
Controls Rho proteins homeostasis. Regulates the GDP/GTP exchange reaction of the Rho proteins by in	0.172864	0.208485
Envelope glycoprotein that forms spikes at the surface of virion envelope and binds to the host cell	0.172864	0.208485
F(1)F(0) ATP synthase produces ATP from ADP in the presence of a proton or sodium gradient. F-type A	0.172864	0.208485
Involved in the regulation of nitrogen metabolism (By similarity). Regulates the activity of its tar	0.172864	0.208485
Microtubule inner protein (MIP) part of the dynein-decorated doublet microtubules (DMTs) in cilia an	0.172864	0.208485
Phosphorylase is an important allosteric enzyme in carbohydrate metabolism. Enzymes from different s	0.172864	0.208485
Putative gamma-glutamylcyclotransferase	0.172864	0.208485
Required for perception of chronic pain through NMDA receptor signaling. Regulates surface expressio	0.172864	0.208485
Subunit c, of the mitochondrial membrane ATP synthase complex (F(1)F(0) ATP synthase or Complex V) t	0.172864	0.208485
Catalyzes the reduction of glutathione disulfide (GSSG) to reduced glutathione (GSH). Constitutes th	0.2236	0.2587
Forms the helical nucleocapsid (NC) in a ratio of 1 N per 6 ribonucleotides, protecting the genome f	0.2236	0.2587
Nuclear receptor that binds DNA as a monomer to ROR response elements (RORE) containing a single cor	0.2236	0.2587
Packages the positive strand viral genome RNA into a helical ribonucleocapsid (RNP) and plays a fund	0.2236	0.2587
Potassium channel activated by both membrane depolarization or increase in cytosolic Ca(2+) that med	0.2236	0.2587
Regulatory light chain of myosin. Does not bind calcium	0.2236	0.2587
Seems to be an adapter protein in the postsynaptic density (PSD) of excitatory synapses that interco	0.2236	0.2587
Catalyzes the GTP-dependent ribosomal translocation step during translation elongation. During this	0.233372	0.268445
F-actin-capping proteins bind in a Ca(2+)-independent manner to the fast growing ends of actin filam	0.271237	0.299868
Facilitator of innate immune signaling that acts as a sensor of cytosolic DNA from bacteria and viru	0.271237	0.299868
Guanine nucleotide-binding proteins (G proteins) are involved as a modulator or transducer in variou	0.271237	0.299868
Mating ciliate pheromones (or gamones) are diffusible extracellular communication signals that disti	0.271237	0.299868
Muscle contraction	0.271237	0.299868
NDH shuttles electrons from NAD(P)H:plastoquinone, via FMN and iron-sulfur (Fe-S) centers, to quinon	0.271237	0.299868
Regulatory photoreceptor which exists in two forms that are reversibly interconvertible by light: th	0.271237	0.299868
CRISPR (clustered regularly interspaced short palindromic repeat) is an adaptive immune system that	0.315965	0.347387
One of the components of the core complex of photosystem II (PSII). PSII is a light-driven water:pla	0.35796	0.391396
Catalyzes the ATP-dependent amination of UTP to CTP with either L-glutamine or ammonia as the source	0.397389	0.427461
Catalyzes the reversible conversion of 2-phosphoglycerate (2-PG) into phosphoenolpyruvate (PEP) (Pub	0.397389	0.427461
Part of the Sec protein translocase complex. Interacts with the SecYEG preprotein conducting channel	0.397389	0.427461
Plant non-specific lipid-transfer proteins transfer phospholipids as well as galactolipids across me	0.469161	0.499268
The reaction center is a membrane-bound complex that mediates the initial photochemical event in the	0.469161	0.499268
Involved in oxygen transport from the lung to the various peripheral tissues	0.493323	0.522188
Functions as an electron carrier between membrane-bound cytochrome b6-f and photosystem I in oxygeni	0.50179	0.525559
The light-harvesting complex (LHC) functions as a light receptor, it captures and delivers excitatio	0.50179	0.525559
Encapsidates the negative strand viral RNA, protecting it from nucleases. The encapsidated genomic R	0.532421	0.554722
Component of the ribosome, a large ribonucleoprotein complex responsible for the synthesis of protei	0.538708	0.558348
One of the primary rRNA binding proteins, it binds specifically to the 5'-end of 16S ribosomal RNA	0.561179	0.578624
Mediates, with Gag-Pol polyprotein, the essential events in virion assembly, including binding the p	0.588175	0.603334
Catalyzes the reversible transfer of the terminal phosphate group between ATP and AMP. Plays an impo	0.637309	0.647063
Involved in oxygen transport from gills to the various peripheral tissues	0.637309	0.647063
Binds directly to 23S ribosomal RNA and is necessary for the in vitro assembly process of the 50S ri	0.659641	0.666338
Major role in the synthesis of nucleoside triphosphates other than ATP. The ATP gamma phosphate is t	0.808065	0.812147
Binds to sialic acid-containing receptors on the cell surface, bringing about the attachment of the	0.884805	0.884805
